# The network of SARS-CoV-2—cancer molecular interactions and pathways

**DOI:** 10.1101/2022.04.04.487020

**Authors:** Pau Erola, Richard M. Martin, Tom R. Gaunt

## Abstract

**Background:** Relatively little is known about the long-term impacts of SARS-CoV-2 biology, including whether it increases the risk of cancer. This study aims to identify the molecular interactions between COVID-19 infections and cancer processes.

**Materials and Methods:** We integrated recent data on SARS-CoV-2 – host protein interactions, risk factors for critical illness, known oncogenes, tumor suppressor genes and cancer drivers in EpiGraphDB, a database of disease biology and epidemiology. We used these data to reconstruct the network of molecular links between SARS-CoV-2 infections and cancer processes in various tissues expressing the angiotensin-converting enzyme 2 (ACE2) receptor. We applied community detection algorithms and Gene Set Enrichment Analysis (GSEA) to identify cancer-relevant pathways that may be perturbed by SARS-CoV-2 infection.

**Results:** In lung tissue, the results showed that 4 oncogenes are potentially targeted by SARS-CoV-2, and 92 oncogenes interact with other human genes targeted by SARS-CoV-2. We found evidence of potential SARS-CoV-2 interactions with Wnt and hippo signaling pathways, telomere maintenance, DNA replication, protein ubiquitination and mRNA splicing. Some of these pathways were potentially affected in multiple tissues.

**Conclusions:** The long-term implications of SARS-CoV-2 infection are still unknown, but our results point to the potential impact of infection on pathways relevant to cancer affecting cell proliferation, development and survival, favoring DNA degradation, preventing the repair of damaging events and impeding the translation of RNA into working proteins. This highlights the need for further research to investigate whether such effects are transient or longer lasting. Our results are openly available in the EpiGraphDB platform at https://epigraphdb.org/covid-cancer and the repository https://github.com/MRCIEU/covid-cancer (https://doi.org/10.5281/zenodo.6391588).
