## Supplementary File 1 for "The network of SARS-CoV-2—cancer molecular interactions and pathways"

### Sheet: lung
Module	GeneSet	RatioOfProteinsInGeneSet	NumberOfProteinsInGeneSet	ProteinsFromModule	P-value	FDR	Nodes
0	cytokine-mediated signaling pathway	0.021	283	10	3.377e-10	3.1372e-07	AKT1,HMOX1,IFNAR2,HGF,STAT3,TYK2,FOS,IL6,PIK3CA,BCL2
0	regulation of DNA-binding transcription factor activity	0.0019	25	5	2.9971e-09	1.3907e-06	HMOX1,MAPK1,JUN,SYK,FOS
0	cellular response to cadmium ion	0.0026	35	5	1.5872e-08	4.9044e-06	AKT1,HMOX1,MAPK1,JUN,FOS
0	negative regulation of autophagy	0.0033	45	5	5.4909e-08	1.2739e-05	AKT1,HGF,STAT3,BCL2,MET
1	telomere maintenance via semi-conservative replication	0.0018	24	5	4.5768e-10	2.1236e-07	PCNA,PRIM1,POLA1,POLA2,DNA2
1	DNA replication, synthesis of RNA primer	0.0004	6	3	1.3464e-07	3.1237e-05	PRIM1,POLA1,POLA2
2	protein ubiquitination	0.0323	436	12	6.2073e-13	2.4395e-10	PRKN,UBA7,UBE2C,KEAP1,LRRC41,RBX1,RNF41,HERC2,ELOB,ELOC,TRIM32,TRIM11
2	positive regulation of kinase activity	0.0052	70	5	9.2042e-08	1.293e-05	RET,ERBB3,ERBB4,KIT,ERBB2
2	positive regulation of proteasomal ubiquitin-dependent protein catabolic process	0.0053	71	5	9.8703e-08	1.293e-05	PRKN,KEAP1,RBX1,HECTD1,ELOB
3	negative regulation of canonical Wnt signaling pathway	0.0125	169	6	6.3056e-08	1.7845e-05	TLE3,TLE1,TLE5,PSMD8,PSMA6,APC
6	mRNA splicing, via spliceosome	0.0185	249	9	1.6631e-13	1.7296e-11	CPSF3,METTL3,YBX1,CWC27,RNPC3,GTF2F2,SNRNP48,SLU7,RBM5
8	positive regulation of NF-kappaB transcription factor activity	0.0116	157	5	2.5875e-08	5.3044e-06	PRKCI,TRAF6,RIPK1,ERC1,NFKB1
10	hippo signaling	0.002	27	3	3.2023e-08	1.441e-06	LATS2,STK4,STK3
10	regulation of cell differentiation involved in embryonic placenta development	0.0002	3	2	2.9665e-07	3.2631e-06	STK4,STK3
10	primitive hemopoiesis	0.0002	3	2	2.9665e-07	3.2631e-06	STK4,STK3
10	endocardium development	0.0002	3	2	2.9665e-07	3.2631e-06	STK4,STK3
10	cell differentiation involved in embryonic placenta development	0.0004	6	2	1.1862e-06	9.6867e-06	STK4,STK3
10	neural tube formation	0.0005	7	2	1.6144e-06	9.6867e-06	STK4,STK3
10	negative regulation of organ growth	0.0005	7	2	1.6144e-06	9.6867e-06	STK4,STK3
10	hepatocyte apoptotic process	0.0007	10	2	3.2938e-06	1.6469e-05	STK4,STK3
10	positive regulation of extrinsic apoptotic signaling pathway via death domain receptors	0.0007	10	2	3.2938e-06	1.6469e-05	STK4,STK3
10	negative regulation of canonical Wnt signaling pathway	0.0125	169	3	7.7908e-06	3.1163e-05	LATS2,STK4,STK3
10	stress-activated protein kinase signaling cascade	0.0014	19	2	1.188e-05	4.752e-05	STK4,STK3
11	U4 snRNA 3'-end processing	0.0006	8	3	8.3387e-10	2.117e-08	EXOSC5,EXOSC8,EXOSC2
11	nuclear-transcribed mRNA catabolic process, exonucleolytic, 3'-5'	0.0007	10	3	1.6285e-09	2.117e-08	EXOSC5,EXOSC8,EXOSC2
11	exonucleolytic catabolism of deadenylated mRNA	0.0024	32	3	5.3297e-08	4.2637e-07	EXOSC5,EXOSC8,EXOSC2
11	nuclear polyadenylation-dependent tRNA catabolic process	0.0004	6	2	1.1862e-06	4.8433e-06	EXOSC8,EXOSC2
11	nuclear polyadenylation-dependent rRNA catabolic process	0.0004	6	2	1.1862e-06	4.8433e-06	EXOSC8,EXOSC2
11	polyadenylation-dependent snoRNA 3'-end processing	0.0005	7	2	1.6144e-06	4.8433e-06	EXOSC5,EXOSC2
11	exonucleolytic trimming to generate mature 3'-end of 5.8S rRNA from tricistronic rRNA transcript (SSU-rRNA, 5.8S rRNA, LSU-rRNA)	0.0005	7	2	1.6144e-06	4.8433e-06	EXOSC8,EXOSC2
11	regulation of mRNA stability	0.0081	109	3	2.0973e-06	5.3365e-06	EXOSC5,EXOSC8,EXOSC2
11	nuclear mRNA surveillance	0.0007	9	2	2.6682e-06	5.3365e-06	EXOSC5,EXOSC8
11	rRNA processing	0.0101	136	3	4.0677e-06	8.1353e-06	EXOSC5,EXOSC8,EXOSC2
11	rRNA catabolic process	0.0009	12	2	4.7421e-06	9.4843e-06	EXOSC5,EXOSC8

### Sheet: colon
Module	GeneSet	RatioOfProteinsInGeneSet	NumberOfProteinsInGeneSet	ProteinsFromModule	P-value	FDR	Nodes
0	Wnt signaling pathway	0.013	175	7	1.0728e-09	3.551e-07	TLE3,TLE1,TLE5,RBX1,CCND1,APC,CTNNB1
0	negative regulation of canonical Wnt signaling pathway	0.0125	169	6	4.2492e-08	5.4676e-06	TLE3,TLE1,TLE5,RBX1,PSMD8,APC
0	beta-catenin-TCF complex assembly	0.0021	29	4	4.9706e-08	5.4676e-06	TLE3,TLE1,BCL9,CTNNB1
2	positive regulation of kinase activity	0.0052	70	4	1.485e-07	4.3659e-05	RET,ERBB2,MET,EGFR
2	regulation of cell motility	0.0021	28	3	1.0614e-06	9.8181e-05	ERBB2,RHOA,EGFR
2	transmembrane receptor protein tyrosine kinase signaling pathway	0.0089	120	4	1.2598e-06	9.8181e-05	RET,ERBB2,MET,EGFR
2	peptidyl-tyrosine phosphorylation	0.009	122	4	1.3449e-06	9.8181e-05	RET,ERBB2,MET,EGFR
4	cytokine-mediated signaling pathway	0.021	283	5	8.2371e-08	1.4003e-05	STAT3,HMOX1,TYK2,FOS,PTGS2
5	Golgi organization	0.0078	105	4	1.2608e-07	1.1725e-05	RAB1A,GORASP1,GOLGB1,TMED3
5	endoplasmic reticulum to Golgi vesicle-mediated transport	0.0126	170	4	8.5629e-07	3.9389e-05	RAB1A,GORASP1,GOLGB1,TMED3

### Sheet: intestinal
Module	GeneSet	RatioOfProteinsInGeneSet	NumberOfProteinsInGeneSet	ProteinsFromModule	P-value	FDR	Nodes
0	activation of protein kinase A activity	0.0013	17	3	2.3857e-07	3.3161e-05	PRKAR2B,PRKAR2A,PRKACA
0	cellular response to glucagon stimulus	0.0019	26	3	8.5049e-07	5.8684e-05	PRKAR2B,PRKAR2A,PRKACA
0	renal water homeostasis	0.0025	34	3	1.896e-06	8.7215e-05	PRKAR2B,PRKAR2A,PRKACA
1	negative regulation of canonical Wnt signaling pathway	0.0125	169	5	1.8322e-09	1.5573e-07	PSMD8,TLE3,TLE1,APC,RBX1
1	Wnt signaling pathway	0.013	175	4	4.1604e-07	1.7474e-05	TLE3,TLE1,APC,RBX1

### Sheet: kidney
Module	GeneSet	RatioOfProteinsInGeneSet	NumberOfProteinsInGeneSet	ProteinsFromModule	P-value	FDR	Nodes
1	regulation of signal transduction by p53 class mediator	0.0097	131	5	1.6071e-07	5.7051e-05	HDAC2,CSNK2A2,CSNK2B,DNA2,TP53
2	protein ubiquitination	0.0323	436	9	1.9953e-12	2.0751e-10	HERC2,HACE1,ELOB,ELOC,VHL,TRIM32,LRRC41,RNF41,RBX1
2	post-translational protein modification	0.0253	341	6	1.0804e-07	5.618e-06	ELOB,ELOC,VHL,LRRC41,RBX1,FBXL12
2	regulation of transcription from RNA polymerase II promoter in response to hypoxia	0.0053	71	4	2.4586e-07	8.3591e-06	ELOB,ELOC,VHL,RBX1
2	protein polyubiquitination	0.0193	261	5	1.1363e-06	2.9543e-05	HACE1,TRIM32,RNF41,RBX1,FBXL12

### Sheet: stomach
Module	GeneSet	RatioOfProteinsInGeneSet	NumberOfProteinsInGeneSet	ProteinsFromModule	P-value	FDR	Nodes
0	regulation of ERK1 and ERK2 cascade	0.0021	29	5	1.3543e-10	5.5118e-08	SYK,EGFR,RRAS,ERBB2,FGFR2
0	transmembrane receptor protein tyrosine kinase signaling pathway	0.0089	120	5	1.5528e-07	2.2741e-05	SYK,EGFR,ERBB2,MET,FGFR2
0	peptidyl-tyrosine phosphorylation	0.009	122	5	1.6845e-07	2.2741e-05	SYK,EGFR,ERBB2,MET,FGFR2
0	positive regulation of kinase activity	0.0052	70	4	9.4541e-07	9.5487e-05	EGFR,ERBB2,MET,FGFR2
2	protein ubiquitination	0.0323	436	6	8.9007e-07	8.6337e-05	HERC2,UBE2C,ELOB,ELOC,TRIM32,LRRC41
6	negative regulation of canonical Wnt signaling pathway	0.0125	169	5	1.6745e-08	2.3778e-06	PSMD8,TLE3,TLE1,APC,RBX1
7	activation of protein kinase A activity	0.0013	17	3	3.9913e-08	4.1509e-06	PRKAR2B,PRKAR2A,PRKACA
7	cellular response to glucagon stimulus	0.0019	26	3	1.4257e-07	7.4137e-06	PRKAR2B,PRKAR2A,PRKACA
7	renal water homeostasis	0.0025	34	3	3.1839e-07	1.0825e-05	PRKAR2B,PRKAR2A,PRKACA
8	positive regulation of snRNA transcription by RNA polymerase II	0.0003	4	2	1.3178e-06	3.0309e-05	MEPCE,LARP7
9	negative regulation of type I interferon production	0.0021	28	3	8.9143e-08	9.0034e-06	TBK1,NLRX1,TRIM25

### Sheet: testis
Module	GeneSet	RatioOfProteinsInGeneSet	NumberOfProteinsInGeneSet	ProteinsFromModule	P-value	FDR	Nodes
1	regulation of signal transduction by p53 class mediator	0.0097	131	4	3.0405e-07	7.2364e-05	CSNK2A2,CSNK2B,DNA2,TP53
2	DNA replication, synthesis of RNA primer	0.0004	6	3	1.758e-09	2.1975e-07	POLA1,POLA2,PRIM1
2	G1/S transition of mitotic cell cycle	0.0072	97	4	3.9639e-08	2.4576e-06	RB1,POLA1,POLA2,PRIM1
2	telomere maintenance via semi-conservative replication	0.0018	24	3	1.1217e-07	4.5991e-06	POLA1,POLA2,PRIM1
2	DNA replication initiation	0.0022	30	3	2.1887e-07	6.7849e-06	POLA1,POLA2,PRIM1
4	regulation of cell differentiation involved in embryonic placenta development	0.0002	3	2	1.4835e-07	1.7802e-06	STK4,STK3
4	primitive hemopoiesis	0.0002	3	2	1.4835e-07	1.7802e-06	STK4,STK3
4	endocardium development	0.0002	3	2	1.4835e-07	1.7802e-06	STK4,STK3
4	cell differentiation involved in embryonic placenta development	0.0004	6	2	5.933e-07	4.845e-06	STK4,STK3
4	neural tube formation	0.0005	7	2	8.075e-07	4.845e-06	STK4,STK3
4	negative regulation of organ growth	0.0005	7	2	8.075e-07	4.845e-06	STK4,STK3
4	hepatocyte apoptotic process	0.0007	10	2	1.6477e-06	6.5909e-06	STK4,STK3
4	positive regulation of extrinsic apoptotic signaling pathway via death domain receptors	0.0007	10	2	1.6477e-06	6.5909e-06	STK4,STK3
4	stress-activated protein kinase signaling cascade	0.0014	19	2	5.9456e-06	2.3782e-05	STK4,STK3
4	hippo signaling	0.002	27	2	1.2002e-05	3.6005e-05	STK4,STK3
4	positive regulation of fat cell differentiation	0.0031	42	2	2.902e-05	8.7059e-05	STK4,STK3
