## Supplementary File 2 for "The network of SARS-CoV-2—cancer molecular interactions and pathways"

### Sheet: genes
	lung	testis	colon	intestinal	kidney	stomach	count
1	TRUE	TRUE	TRUE	TRUE	TRUE	TRUE	4	TLE1, PSMD8, PRKACA, SLC9A3R1
2	FALSE	TRUE	TRUE	TRUE	TRUE	TRUE	0
3	TRUE	FALSE	TRUE	TRUE	TRUE	TRUE	9	KRAS, RALA, RBX1, AP2M1, MARK3, AP2A2, AKAP9, TLE3, RAB5C
4	FALSE	FALSE	TRUE	TRUE	TRUE	TRUE	0
5	TRUE	TRUE	FALSE	TRUE	TRUE	TRUE	0
6	FALSE	TRUE	FALSE	TRUE	TRUE	TRUE	0
7	TRUE	FALSE	FALSE	TRUE	TRUE	TRUE	0
8	FALSE	FALSE	FALSE	TRUE	TRUE	TRUE	0
9	TRUE	TRUE	TRUE	FALSE	TRUE	TRUE	23	TP53, MYC, PTEN, RASSF1, RNF41, RHOA, TLE5, HDAC2, MOV10, GDF15, DNMT1, CSNK2A2, BRD4, ITGB1, POLA1, GPX1, DNA2, CSNK2B, STK4, STK3, NDUFAF2, PMPCA, CSDE1
10	FALSE	TRUE	TRUE	FALSE	TRUE	TRUE	0
11	TRUE	FALSE	TRUE	FALSE	TRUE	TRUE	8	EGFR, MET, GNG5, ARF6, RAB7A, SNIP1, PTPN13, NOTCH4
12	FALSE	FALSE	TRUE	FALSE	TRUE	TRUE	3	SMAD4, INHBE, NUP214
13	TRUE	TRUE	FALSE	FALSE	TRUE	TRUE	0
14	FALSE	TRUE	FALSE	FALSE	TRUE	TRUE	0
15	TRUE	FALSE	FALSE	FALSE	TRUE	TRUE	10	TRIM32, FBXL12, ELOC, HECTD1, ELOB, HERC2, LRRC41, GTF2F2, PLOD2, UBAP2L
16	FALSE	FALSE	FALSE	FALSE	TRUE	TRUE	0
17	TRUE	TRUE	TRUE	TRUE	FALSE	TRUE	0
18	FALSE	TRUE	TRUE	TRUE	FALSE	TRUE	0
19	TRUE	FALSE	TRUE	TRUE	FALSE	TRUE	2	APC, REEP5
20	FALSE	FALSE	TRUE	TRUE	FALSE	TRUE	0
21	TRUE	TRUE	FALSE	TRUE	FALSE	TRUE	0
22	FALSE	TRUE	FALSE	TRUE	FALSE	TRUE	0
23	TRUE	FALSE	FALSE	TRUE	FALSE	TRUE	2	PRKAR2A, PRKAR2B
24	FALSE	FALSE	FALSE	TRUE	FALSE	TRUE	0
25	TRUE	TRUE	TRUE	FALSE	FALSE	TRUE	1	ERC1
26	FALSE	TRUE	TRUE	FALSE	FALSE	TRUE	0
27	TRUE	FALSE	TRUE	FALSE	FALSE	TRUE	11	CCND1, MARK2, STAT3, ERBB2, PTGDR, HMOX1, TCF12, F2RL1, MIB1, MARK1, TYK2
28	FALSE	FALSE	TRUE	FALSE	FALSE	TRUE	4	CDKN1A, SALL4, CASR, NSD2
29	TRUE	TRUE	FALSE	FALSE	FALSE	TRUE	1	PRIM1
30	FALSE	TRUE	FALSE	FALSE	FALSE	TRUE	0
31	TRUE	FALSE	FALSE	FALSE	FALSE	TRUE	15	UBE2C, PIK3CA, HGF, CDH1, YAP1, SYK, SIRT7, SCCPDH, RIPK1, CEP55, SAV1, IBTK, TBK1, CENPF, HLA-G
32	FALSE	FALSE	FALSE	FALSE	FALSE	TRUE	28	CDH17, CBX7, DTL, RUNX1, LARP7, LOX, SPARC, RRAS, PPP1R1B, TRIM25, TCF3, SETD7, FPR1, PDX1, FGFR2, CDK5, SOD2, TRIM29, RBM28, FBN1, FBLN5, MPHOSPH10, EIF4E2, NLRX1, MEPCE, NGDN, NOL10, CDK5RAP2
33	TRUE	TRUE	TRUE	TRUE	TRUE	FALSE	0
34	FALSE	TRUE	TRUE	TRUE	TRUE	FALSE	0
35	TRUE	FALSE	TRUE	TRUE	TRUE	FALSE	0
36	FALSE	FALSE	TRUE	TRUE	TRUE	FALSE	0
37	TRUE	TRUE	FALSE	TRUE	TRUE	FALSE	0
38	FALSE	TRUE	FALSE	TRUE	TRUE	FALSE	0
39	TRUE	FALSE	FALSE	TRUE	TRUE	FALSE	0
40	FALSE	FALSE	FALSE	TRUE	TRUE	FALSE	0
41	TRUE	TRUE	TRUE	FALSE	TRUE	FALSE	0
42	FALSE	TRUE	TRUE	FALSE	TRUE	FALSE	0
43	TRUE	FALSE	TRUE	FALSE	TRUE	FALSE	2	SRC, RET
44	FALSE	FALSE	TRUE	FALSE	TRUE	FALSE	1	CTNNB1
45	TRUE	TRUE	FALSE	FALSE	TRUE	FALSE	0
46	FALSE	TRUE	FALSE	FALSE	TRUE	FALSE	0
47	TRUE	FALSE	FALSE	FALSE	TRUE	FALSE	5	BAP1, SETD2, METTL3, CXCR4, TMED5
48	FALSE	FALSE	FALSE	FALSE	TRUE	FALSE	8	HACE1, VHL, NT5C1A, WNT10A, KANK1, IMPDH2, DCTPP1, SEPSECS
49	TRUE	TRUE	TRUE	TRUE	FALSE	FALSE	0
50	FALSE	TRUE	TRUE	TRUE	FALSE	FALSE	0
51	TRUE	FALSE	TRUE	TRUE	FALSE	FALSE	0
52	FALSE	FALSE	TRUE	TRUE	FALSE	FALSE	0
53	TRUE	TRUE	FALSE	TRUE	FALSE	FALSE	0
54	FALSE	TRUE	FALSE	TRUE	FALSE	FALSE	0
55	TRUE	FALSE	FALSE	TRUE	FALSE	FALSE	0
56	FALSE	FALSE	FALSE	TRUE	FALSE	FALSE	3	CFTR, OS9, ERLEC1
57	TRUE	TRUE	TRUE	FALSE	FALSE	FALSE	0
58	FALSE	TRUE	TRUE	FALSE	FALSE	FALSE	0
59	TRUE	FALSE	TRUE	FALSE	FALSE	FALSE	10	FOS, PTGS2, HPGD, MYB, GORASP1, PTGES2, GOLGB1, RAB1A, RAB14, SLU7
60	FALSE	FALSE	TRUE	FALSE	FALSE	FALSE	10	CDK8, BCL9, INPP4B, NTRK1, TMED3, ALOX15, ATOH1, E2F2, HCAR2, DCC
61	TRUE	TRUE	FALSE	FALSE	FALSE	FALSE	3	RB1, KIT, POLA2
62	FALSE	TRUE	FALSE	FALSE	FALSE	FALSE	1	CCND2
63	TRUE	FALSE	FALSE	FALSE	FALSE	FALSE	83	NRAS, KEAP1, NFKB1, PTTG1, PSMA6, MAPK1, AKT1, IL6, JUN, TRIM11, PRKN, UBA7, YY1, CREBBP, PCNA, PER1, BRF2, TDP2, ECT2, RBM5, YBX1, KIF4A, TWIST1, SOX9, YEATS4, RAF1, GRP, MAP2K4, TRAF6, PRKCI, CAV1, CYLD, RBL2, PDCD1, ARCN1, DNMT3A, RAP1A, KIF5B, BCL2, PTRH2, ASCL1, ERBB3, ATF3, SETDB1, LIMD1, DLC1, WNT7A, TTF1, CRKL, TGFBI, STK11, CACNA2D3, EZH2, LATS2, ERBB4, FOXM1, ETS1, GPC5, SIRT3, ROCK1, E…

### Sheet: pathways
	lung	testis	colon	intestinal	kidney	stomach	count
1	TRUE	TRUE	TRUE	TRUE	TRUE	TRUE	0
2	FALSE	TRUE	TRUE	TRUE	TRUE	TRUE	0
3	TRUE	FALSE	TRUE	TRUE	TRUE	TRUE	0
4	FALSE	FALSE	TRUE	TRUE	TRUE	TRUE	0
5	TRUE	TRUE	FALSE	TRUE	TRUE	TRUE	0
6	FALSE	TRUE	FALSE	TRUE	TRUE	TRUE	0
7	TRUE	FALSE	FALSE	TRUE	TRUE	TRUE	0
8	FALSE	FALSE	FALSE	TRUE	TRUE	TRUE	0
9	TRUE	TRUE	TRUE	FALSE	TRUE	TRUE	0
10	FALSE	TRUE	TRUE	FALSE	TRUE	TRUE	0
11	TRUE	FALSE	TRUE	FALSE	TRUE	TRUE	0
12	FALSE	FALSE	TRUE	FALSE	TRUE	TRUE	0
13	TRUE	TRUE	FALSE	FALSE	TRUE	TRUE	0
14	FALSE	TRUE	FALSE	FALSE	TRUE	TRUE	0
15	TRUE	FALSE	FALSE	FALSE	TRUE	TRUE	1	protein ubiquitination
16	FALSE	FALSE	FALSE	FALSE	TRUE	TRUE	0
17	TRUE	TRUE	TRUE	TRUE	FALSE	TRUE	0
18	FALSE	TRUE	TRUE	TRUE	FALSE	TRUE	0
19	TRUE	FALSE	TRUE	TRUE	FALSE	TRUE	1	negative regulation of canonical Wnt signaling pathway
20	FALSE	FALSE	TRUE	TRUE	FALSE	TRUE	0
21	TRUE	TRUE	FALSE	TRUE	FALSE	TRUE	0
22	FALSE	TRUE	FALSE	TRUE	FALSE	TRUE	0
23	TRUE	FALSE	FALSE	TRUE	FALSE	TRUE	0
24	FALSE	FALSE	FALSE	TRUE	FALSE	TRUE	3	activation of protein kinase A activity, cellular response to glucagon stimulus, renal water homeostasis
25	TRUE	TRUE	TRUE	FALSE	FALSE	TRUE	0
26	FALSE	TRUE	TRUE	FALSE	FALSE	TRUE	0
27	TRUE	FALSE	TRUE	FALSE	FALSE	TRUE	1	positive regulation of kinase activity
28	FALSE	FALSE	TRUE	FALSE	FALSE	TRUE	2	transmembrane receptor protein tyrosine kinase signaling pathway, peptidyl-tyrosine phosphorylation
29	TRUE	TRUE	FALSE	FALSE	FALSE	TRUE	0
30	FALSE	TRUE	FALSE	FALSE	FALSE	TRUE	0
31	TRUE	FALSE	FALSE	FALSE	FALSE	TRUE	0
32	FALSE	FALSE	FALSE	FALSE	FALSE	TRUE	3	regulation of ERK1 and ERK2 cascade, positive regulation of snRNA transcription by RNA polymerase II, negative regulation of type I interferon production
33	TRUE	TRUE	TRUE	TRUE	TRUE	FALSE	0
34	FALSE	TRUE	TRUE	TRUE	TRUE	FALSE	0
35	TRUE	FALSE	TRUE	TRUE	TRUE	FALSE	0
36	FALSE	FALSE	TRUE	TRUE	TRUE	FALSE	0
37	TRUE	TRUE	FALSE	TRUE	TRUE	FALSE	0
38	FALSE	TRUE	FALSE	TRUE	TRUE	FALSE	0
39	TRUE	FALSE	FALSE	TRUE	TRUE	FALSE	0
40	FALSE	FALSE	FALSE	TRUE	TRUE	FALSE	0
41	TRUE	TRUE	TRUE	FALSE	TRUE	FALSE	0
42	FALSE	TRUE	TRUE	FALSE	TRUE	FALSE	0
43	TRUE	FALSE	TRUE	FALSE	TRUE	FALSE	0
44	FALSE	FALSE	TRUE	FALSE	TRUE	FALSE	0
45	TRUE	TRUE	FALSE	FALSE	TRUE	FALSE	0
46	FALSE	TRUE	FALSE	FALSE	TRUE	FALSE	1	regulation of signal transduction by p53 class mediator
47	TRUE	FALSE	FALSE	FALSE	TRUE	FALSE	0
48	FALSE	FALSE	FALSE	FALSE	TRUE	FALSE	3	post-translational protein modification, regulation of transcription from RNA polymerase II promoter in response to hypoxia, protein polyubiquitination
49	TRUE	TRUE	TRUE	TRUE	FALSE	FALSE	0
50	FALSE	TRUE	TRUE	TRUE	FALSE	FALSE	0
51	TRUE	FALSE	TRUE	TRUE	FALSE	FALSE	0
52	FALSE	FALSE	TRUE	TRUE	FALSE	FALSE	1	Wnt signaling pathway
53	TRUE	TRUE	FALSE	TRUE	FALSE	FALSE	0
54	FALSE	TRUE	FALSE	TRUE	FALSE	FALSE	0
55	TRUE	FALSE	FALSE	TRUE	FALSE	FALSE	0
56	FALSE	FALSE	FALSE	TRUE	FALSE	FALSE	0
57	TRUE	TRUE	TRUE	FALSE	FALSE	FALSE	0
58	FALSE	TRUE	TRUE	FALSE	FALSE	FALSE	0
59	TRUE	FALSE	TRUE	FALSE	FALSE	FALSE	1	cytokine-mediated signaling pathway
60	FALSE	FALSE	TRUE	FALSE	FALSE	FALSE	4	beta-catenin-TCF complex assembly, regulation of cell motility, Golgi organization, endoplasmic reticulum to Golgi vesicle-mediated transport
61	TRUE	TRUE	FALSE	FALSE	FALSE	FALSE	12	telomere maintenance via semi-conservative replication, DNA replication, synthesis of RNA primer, hippo signaling, regulation of cell differentiation involved in embryonic placenta development, primitive hemopoiesis, endocardium development, cell differentiation involved in embryonic placenta development, neural tube formation, negative regulation of organ growth, hepatocyte apoptotic process, po…
62	FALSE	TRUE	FALSE	FALSE	FALSE	FALSE	3	G1/S transition of mitotic cell cycle, DNA replication initiation, positive regulation of fat cell differentiation
63	TRUE	FALSE	FALSE	FALSE	FALSE	FALSE	17	regulation of DNA-binding transcription factor activity, cellular response to cadmium ion, negative regulation of autophagy, positive regulation of proteasomal ubiquitin-dependent protein catabolic process, mRNA splicing, via spliceosome, positive regulation of NF-kappaB transcription factor activity, U4 snRNA 3'-end processing, nuclear-transcribed mRNA catabolic process, exonucleolytic, 3'-5', e…
